# Heterozygosity for neurodevelopmental disorder-associated *TRIO* variants yields distinct deficits in behavior, neuronal development, and synaptic transmission in mice

**DOI:** 10.1101/2024.01.05.574442

**Authors:** Yevheniia Ishchenko, Amanda T. Jeng, Shufang Feng, Timothy Nottoli, Cindy Manriquez-Rodriguez, Khanh K. Nguyen, Melissa G. Carrizales, Matthew J. Vitarelli, Ellen E. Corcoran, Charles A. Greer, Samuel A. Myers, Anthony J. Koleske

## Abstract

Genetic variants in *TRIO* are associated with neurodevelopmental disorders (NDDs) including schizophrenia (SCZ), autism spectrum disorder (ASD) and intellectual disability. TRIO uses its two guanine nucleotide exchange factor (GEF) domains to activate GTPases (GEF1: Rac1 and RhoG; GEF2: RhoA) that control neuronal development and connectivity. It remains unclear how discrete *TRIO* variants differentially impact these neurodevelopmental events. Here, we investigate how heterozygosity for NDD-associated *Trio* variants – *+/K1431M* (ASD), *+/K1918X* (SCZ), and *+/M2145T* (bipolar disorder, BPD) – impact mouse behavior, brain development, and synapse structure and function. Heterozygosity for different *Trio* variants impacts motor, social, and cognitive behaviors in distinct ways that model clinical phenotypes in humans. *Trio* variants differentially impact head and brain size, with corresponding changes in dendritic arbors of motor cortex layer 5 pyramidal neurons (M1 L5 PNs). Although neuronal structure was only modestly altered in the *Trio* variant heterozygotes, we observe significant changes in synaptic function and plasticity. We also identified distinct changes in glutamate synaptic release in *+/K1431M* and *+/M2145T* cortico-cortical synapses. The TRIO K1431M GEF1 domain has impaired ability to promote GTP exchange on Rac1, but *+/K1431M* mice exhibit increased Rac1 activity, associated with increased levels of the Rac1 GEF Tiam1. Acute Rac1 inhibition with NSC23766 rescued glutamate release deficits in *+/K1431M* variant cortex. Our work reveals that discrete NDD-associated *Trio* variants yield overlapping but distinct phenotypes in mice, demonstrates an essential role for Trio in presynaptic glutamate release, and underscores the importance of studying the impact of variant heterozygosity in vivo.
