## Supplementary material for "Heterozygosity for neurodevelopmental disorder-associated *TRIO* variants yields distinct deficits in behavior, neuronal development, and synaptic transmission in mice": Figure 7 - Source data 2

### Sheet: K1431M down
Cellular Component ontology terms
Ontology term	Gene count	p-value	q-value
synapse	14	9.1e-15	1.27e-13
presynapse	10	1.87e-11	1.31e-10
synaptic vesicle	5	1.35e-07	6.3e-07
synaptic vesicle membrane	3	0.000139	0.000486
integral component of synaptic vesicle membrane	2	0.00107	0.003
postsynapse	4	0.00572	0.0133
extrinsic component of presynaptic endocytic zone membrane	1	0.00993	0.0199
presynaptic endosome	1	0.0116	0.0203
postsynaptic endosome	1	0.0206	0.0311
extrinsic component of synaptic vesicle membrane	1	0.0222	0.0311
postsynaptic density	2	0.0333	0.0424
integral component of postsynaptic membrane	1	0.0952	0.1111
integral component of presynaptic membrane	1	0.1035	0.1115
postsynaptic density membrane	1	0.1133	0.1133
Cellular Component annotations
View annotation	Human gene(s)	Ontology term
3939	AP2S1	extrinsic component of presynaptic endocytic zone membrane (GO:0098894)
4494	ATP6V1D	extrinsic component of synaptic vesicle membrane (GO:0098850)
3864	LPAR1	integral component of postsynaptic membrane (GO:0099055)
3057	LPAR1	integral component of presynaptic membrane (GO:0099056)
1103	SLC30A3	integral component of synaptic vesicle membrane (GO:0030285)
1234	SV2B	integral component of synaptic vesicle membrane (GO:0030285)
3947	SV2B	integral component of synaptic vesicle membrane (GO:0030285)
990	GIPC1	postsynapse (GO:0098794)
5043	INPP4A	postsynaptic density (GO:0014069)
2900	ARC	postsynaptic density membrane (GO:0098839)
2902	ARC	postsynaptic endosome (GO:0098845)
406	BACE1	presynapse (GO:0098793)
989	GIPC1	presynapse (GO:0098793)
5540	SLC9A6	presynapse (GO:0098793)
4135	SNX4	presynaptic endosome (GO:0098830)
244	RAB21	synapse (GO:0045202)
3937	AP2S1	synapse (GO:0045202)
4187	IL1RAP	synapse (GO:0045202)
1166	SYNGR3	synaptic vesicle (GO:0008021)
4763	AP2S1	synaptic vesicle (GO:0008021)
Biological Process ontology terms
Ontology term	Gene count	p-value	q-value
process in the synapse	14	1.88e-16	4.71e-15
synaptic vesicle cycle	7	2.85e-10	3.56e-09
regulation of postsynaptic membrane neurotransmitter receptor levels	6	3.31e-09	2.76e-08
postsynaptic neurotransmitter receptor endocytosis	3	1.32e-05	8.27e-05
trans-synaptic signaling	4	2.55e-05	0.000127
synaptic vesicle proton loading	2	0.000147	0.000614
chemical synaptic transmission	3	0.000426	0.00152
regulation of postsynaptic neurotransmitter receptor endocytosis	2	0.000625	0.00195
presynaptic modulation of chemical synaptic transmission	2	0.000772	0.00214
synaptic vesicle exocytosis	2	0.00221	0.00519
zinc ion import into synaptic vesicle	1	0.00249	0.00519
regulation of proton loading	1	0.00249	0.00519
regulation of neurotransmitter uptake	1	0.00498	0.00957
anterograde axonal transport	1	0.0058	0.0104
regulation of synaptic vesicle priming	1	0.00663	0.0111
trans-synaptic signaling by trans-synaptic complex	1	0.00828	0.0129
regulation of synaptic vesicle cycle	1	0.0181	0.0252
regulation of postsynaptic density assembly	1	0.0173	0.0252
regulation of presynaptic cytosolic calcium levels	1	0.0247	0.0322
regulation of neurotransmitter receptor localization to postsynaptic specialization membrane	1	0.0271	0.0322
regulation of presynapse assembly	1	0.0263	0.0322
regulation of synaptic vesicle exocytosis	1	0.0311	0.0354
synapse adhesion between pre- and post-synapse	1	0.0376	0.0408
synaptic vesicle endocytosis	1	0.0582	0.0606
modulation of chemical synaptic transmission	1	0.08	0.08
Biological Process annotations
View annotation	Human gene(s)	Ontology term
2391	RAB21	anterograde axonal transport (GO:0008089)
2113	ARC	modulation of chemical synaptic transmission (GO:0050804)
3944	AP2S1	postsynaptic neurotransmitter receptor endocytosis (GO:0098884)
1683	GIPC1	presynaptic modulation of chemical synaptic transmission (GO:0099171)
1711	BACE1	presynaptic modulation of chemical synaptic transmission (GO:0099171)
2074	RAP1A	regulation of neurotransmitter receptor localization to postsynaptic specialization membrane (GO:0098696)
1167	SYNGR3	regulation of neurotransmitter uptake (GO:0051580)
1827	IL1RAP	regulation of postsynaptic density assembly (GO:0099151)
4101	SLC9A6	regulation of postsynaptic membrane neurotransmitter receptor levels (GO:0099072)
5044	INPP4A	regulation of postsynaptic membrane neurotransmitter receptor levels (GO:0099072)
2903	ARC	regulation of postsynaptic neurotransmitter receptor endocytosis (GO:0099149)
3865	LPAR1	regulation of postsynaptic neurotransmitter receptor endocytosis (GO:0099149)
715	IL1RAP	regulation of presynapse assembly (GO:1905606)
1828	IL1RAP	regulation of presynapse assembly (GO:1905606)
3651	SV2B	regulation of presynaptic cytosolic calcium levels (GO:0099509)
5541	SLC9A6	regulation of proton loading (GO:1901546)
3866	LPAR1	regulation of synaptic vesicle cycle (GO:0098693)
3795	SV2B	regulation of synaptic vesicle exocytosis (GO:2000300)
4955	SYNGR3	regulation of synaptic vesicle priming (GO:0010807)
1822	IL1RAP	synapse adhesion between pre- and post-synapse (GO:0099560)
1832	IL1RAP	synapse adhesion between pre- and post-synapse (GO:0099560)
3941	AP2S1	synaptic vesicle endocytosis (GO:0048488)
4443	ATP6V1D	synaptic vesicle proton loading (GO:0097401)
1830	IL1RAP	trans-synaptic signaling by trans-synaptic complex (GO:0099545)
1831	IL1RAP	trans-synaptic signaling by trans-synaptic complex (GO:0099545)

### Sheet: K1431M up
Cellular Component ontology terms
Ontology term	Gene count	p-value	q-value
synapse	12	1.16e-12	1.97e-11
postsynapse	10	2.84e-11	2.41e-10
presynapse	5	8.42e-05	0.000477
postsynaptic specialization	3	0.00297	0.00939
integral component of postsynaptic membrane	2	0.00331	0.00939
integral component of postsynaptic density membrane	2	0.003	0.00939
synaptic vesicle	2	0.00537	0.0126
presynaptic membrane	2	0.00592	0.0126
anchored component of presynaptic membrane	1	0.00718	0.0136
postsynaptic specialization, intracellular component	1	0.00861	0.0146
postsynaptic endocytic zone	1	0.015	0.0213
anchored component of synaptic vesicle membrane	1	0.015	0.0213
postsynaptic endosome	1	0.0179	0.0234
presynaptic cytosol	1	0.0382	0.0433
presynaptic ribosome	1	0.0375	0.0433
postsynaptic ribosome	1	0.05	0.0531
integral component of presynaptic membrane	1	0.0904	0.0904
Biological Process ontology terms
Ontology term	Gene count	p-value	q-value
process in the synapse	10	2.09e-10	3.55e-09
postsynapse organization	2	0.00136	0.0116
synapse organization	3	0.00315	0.0134
presynaptic chaperone-mediated protein folding	1	0.00288	0.0134
neurotransmitter receptor transport, endosome to postsynaptic membrane	1	0.0079	0.0268
process in the postsynapse	2	0.0162	0.0343
regulation of synaptic vesicle cycle	1	0.0157	0.0343
regulation of modification of postsynaptic structure	1	0.0143	0.0343
process in the presynapse	2	0.0209	0.0364
regulation of presynaptic cytosolic calcium levels	1	0.0214	0.0364
transmitter-gated ion channel activity involved in regulation of postsynaptic membrane potential	1	0.0305	0.0457
regulation of postsynapse organization	1	0.0396	0.0457
translation at presynapse	1	0.0368	0.0457
translation at postsynapse	1	0.0403	0.0457
presynaptic modulation of chemical synaptic transmission	1	0.0347	0.0457
regulation of postsynapse assembly	1	0.0445	0.0472
regulation of postsynaptic membrane neurotransmitter receptor levels	1	0.1145	0.1145
Cellular Component annotations
View annotation	Human gene(s)	Ontology term
831	MARCKSL1	anchored component of presynaptic membrane (GO:0099026)
123	DNAJC5	anchored component of synaptic vesicle membrane (GO:0098993)
673	DNAJC5	anchored component of synaptic vesicle membrane (GO:0098993)
5054	NSG2	integral component of postsynaptic density membrane (GO:0099061)
5318	SEMA4C	integral component of postsynaptic density membrane (GO:0099061)
1480	HTR2A	integral component of postsynaptic membrane (GO:0099055)
2167	GABRD	integral component of postsynaptic membrane (GO:0099055)
2168	GABRD	integral component of postsynaptic membrane (GO:0099055)
2261	GABRD	integral component of postsynaptic membrane (GO:0099055)
1481	HTR2A	integral component of presynaptic membrane (GO:0099056)
3869	PARN	postsynapse (GO:0098794)
4546	CD44	postsynapse (GO:0098794)
4731	FCHO1	postsynaptic endocytic zone (GO:0098843)
2128	NSG1	postsynaptic endosome (GO:0098845)
3184	RPL34	postsynaptic ribosome
3814	AKAP1	postsynaptic specialization, intracellular component (GO:0099091)
4547	CD44	presynapse (GO:0098793)
833	MARCKSL1	presynaptic cytosol (GO:0099523)
3565	RPL34	presynaptic ribosome
3185	RPL34	synapse (GO:0045202)
832	MARCKSL1	synaptic vesicle (GO:0008021)
Biological Process annotations
View annotation	Human gene(s)	Ontology term
671	DNAJC5	regulation of synaptic vesicle cycle (GO:0098693)
834	MARCKSL1	regulation of presynaptic cytosolic calcium levels (GO:0099509)
1483	HTR2A	presynaptic modulation of chemical synaptic transmission (GO:0099171)
2112	NSG1	neurotransmitter receptor transport, endosome to postsynaptic membrane (GO:0098887)
2260	GABRD	transmitter-gated ion channel activity involved in regulation of postsynaptic membrane potential (GO:1904315)
2358	DNAJC5	presynaptic chaperone-mediated protein folding
3516	RPL34	translation at presynapse (GO:0140236)
3615	RPL34	translation at postsynapse (GO:0140242)
3920	RPS6KA5	regulation of postsynapse organization (GO:0099175)
4548	CD44	postsynapse organization (GO:0099173)
4550	CD44	regulation of modification of postsynaptic structure (GO:0099159)
5055	NSG2	regulation of postsynaptic membrane neurotransmitter receptor levels (GO:0099072)
5322	SEMA4C	regulation of postsynapse assembly (GO:0150052)

### Sheet: K1918X down
Cellular Component ontology terms
Ontology term	Gene count	p-value	q-value
synapse	11	7.77e-11	1.01e-09
postsynapse	9	1.33e-09	8.64e-09
postsynaptic density	5	3.15e-06	1.36e-05
presynapse	6	4.45e-06	1.45e-05
anchored component of postsynaptic recycling endosome membrane	1	0.00216	0.00561
postsynaptic density membrane	2	0.00472	0.0102
anchored component of postsynaptic density membrane	1	0.00861	0.016
presynaptic cytosol	1	0.0382	0.0484
postsynaptic cytosol	1	0.0368	0.0484
integral component of presynaptic active zone membrane	1	0.0375	0.0484
integral component of synaptic vesicle membrane	1	0.041	0.0484
postsynaptic ribosome	1	0.05	0.0541
integral component of postsynaptic density membrane	1	0.0791	0.0791
Biological Process ontology terms
Ontology term	Gene count	p-value	q-value
process in the synapse	10	2.09e-10	3.34e-09
synapse organization	5	8.15e-06	6.52e-05
regulation of postsynapse organization	2	0.000748	0.00399
process in the presynapse	3	0.00133	0.00534
regulation of proton loading	1	0.00216	0.00576
regulation of anterograde synaptic vesicle transport	1	0.00216	0.00576
presynaptic endocytosis	1	0.00503	0.0115
regulation of postsynaptic membrane neurotransmitter receptor levels	2	0.00635	0.0127
synaptic vesicle cycle	2	0.0109	0.0175
regulation of modification of postsynaptic actin cytoskeleton	1	0.01	0.0175
postsynaptic actin cytoskeleton organization	1	0.0157	0.0229
regulation of synaptic vesicle endocytosis	1	0.0179	0.0238
regulation of neurotransmitter receptor localization to postsynaptic specialization membrane	1	0.0235	0.0289
presynaptic modulation of chemical synaptic transmission	1	0.0347	0.0397
regulation of postsynapse assembly	1	0.0445	0.0474
metabolism	1	0.0744	0.0744
Cellular Component annotations
View annotation	Human gene(s)	Ontology term
2628	ABHD17B	anchored component of postsynaptic density membrane (GO:0099031)
2629	ABHD17B	anchored component of postsynaptic recycling endosome membrane (GO:0099033)
3131	SEMA4F	integral component of postsynaptic density membrane (GO:0099061)
2566	SYT11	integral component of presynaptic active zone membrane (GO:0099059)
2565	SYT11	integral component of synaptic vesicle membrane (GO:0030285)
990	GIPC1	postsynapse (GO:0098794)
2562	SYT11	postsynapse (GO:0098794)
5249	SIGMAR1	postsynapse (GO:0098794)
4713	CALM1	postsynaptic cytosol (GO:0099524)
1375	ARF1	postsynaptic density (GO:0014069)
1864	RPS3	postsynaptic density (GO:0014069)
2238	KALRN	postsynaptic density (GO:0014069)
3238	RPS3	postsynaptic ribosome
989	GIPC1	presynapse (GO:0098793)
1669	KALRN	presynapse (GO:0098793)
4572	RABAC1	presynapse (GO:0098793)
5540	SLC9A6	presynapse (GO:0098793)
4694	CALM1	presynaptic cytosol (GO:0099523)
615	RPS3	synapse (GO:0045202)
3981	RABAC1	synapse (GO:0045202)
Biological Process annotations
View annotation	Human gene(s)	Ontology term
2631	ABHD17B	metabolism
1374	ARF1	postsynaptic actin cytoskeleton organization (GO:0098974)
4716	CALM1	presynaptic endocytosis (GO:0140238)
1683	GIPC1	presynaptic modulation of chemical synaptic transmission (GO:0099171)
209	ARL8B	regulation of anterograde synaptic vesicle transport (GO:1903742)
2237	KALRN	regulation of modification of postsynaptic actin cytoskeleton (GO:1905274)
2101	KALRN	regulation of neurotransmitter receptor localization to postsynaptic specialization membrane (GO:0098696)
5250	SIGMAR1	regulation of postsynapse assembly (GO:0150052)
2632	ABHD17B	regulation of postsynapse organization (GO:0099175)
2634	ABHD17C	regulation of postsynapse organization (GO:0099175)
4101	SLC9A6	regulation of postsynaptic membrane neurotransmitter receptor levels (GO:0099072)
5541	SLC9A6	regulation of proton loading (GO:1901546)
3785	SYT11	regulation of synaptic vesicle endocytosis (GO:1900242)

### Sheet: K1918X up
Cellular Component ontology terms
Ontology term	Gene count	p-value	q-value
synapse	12	9.63e-14	1.25e-12
postsynapse	7	5.45e-07	3.54e-06
presynapse	5	5.35e-05	0.000232
synaptic cleft	2	0.000111	0.000361
postsynaptic density	3	0.00141	0.00366
integral component of postsynaptic membrane	2	0.00282	0.0061
integral component of presynaptic membrane	2	0.00334	0.0062
anchored component of presynaptic active zone membrane	1	0.00597	0.0097
postsynaptic actin cytoskeleton	1	0.0145	0.0189
anchored component of synaptic vesicle membrane	1	0.0139	0.0189
presynaptic ribosome	1	0.0347	0.0376
postsynaptic density, intracellular component	1	0.0334	0.0376
postsynaptic ribosome	1	0.0462	0.0462
Biological Process ontology terms
Ontology term	Gene count	p-value	q-value
process in the synapse	9	2.58e-09	4.64e-08
process in the postsynapse	4	2.44e-05	0.00022
regulation of postsynaptic membrane neurotransmitter receptor levels	3	0.00017	0.00102
synapse organization	3	0.00247	0.0111
regulation of postsynaptic neurotransmitter receptor diffusion trapping	1	0.00398	0.012
regulation of synaptic vesicle fusion to presynaptic active zone membrane	1	0.00398	0.012
chemical synaptic transmission	2	0.00625	0.0161
regulation of postsynaptic neurotransmitter receptor activity	1	0.0152	0.0321
modification of postsynaptic actin cytoskeleton	1	0.0178	0.0321
postsynaptic density assembly	1	0.0178	0.0321
postsynaptic modulation of chemical synaptic transmission	1	0.0224	0.0366
synapse adhesion between pre- and post-synapse	1	0.0302	0.0388
transmitter-gated ion channel activity involved in regulation of postsynaptic membrane potential	1	0.0282	0.0388
regulation of postsynaptic neurotransmitter receptor endocytosis	1	0.0289	0.0388
neurotransmitter receptor localization to postsynaptic specialization membrane	1	0.0385	0.0408
translation at presynapse	1	0.034	0.0408
translation at postsynapse	1	0.0373	0.0408
modulation of chemical synaptic transmission	1	0.0645	0.0645
Cellular Component annotations
View annotation	Human gene(s)	Ontology term
745	CPLX3	anchored component of presynaptic active zone membrane (GO:0099029)
748	CPLX3	anchored component of synaptic vesicle membrane (GO:0098993)
2167	GABRD	integral component of postsynaptic membrane (GO:0099055)
2168	GABRD	integral component of postsynaptic membrane (GO:0099055)
2261	GABRD	integral component of postsynaptic membrane (GO:0099055)
5035	TRPC1	integral component of postsynaptic membrane (GO:0099055)
236	CADM3	integral component of presynaptic membrane (GO:0099056)
5036	TRPC1	integral component of presynaptic membrane (GO:0099056)
3710	CTTN	postsynapse (GO:0098794)
5032	DDN	postsynapse (GO:0098794)
223	CTTN	postsynaptic actin cytoskeleton (GO:0098871)
995	CTTN	postsynaptic actin cytoskeleton (GO:0098871)
1861	RPL7	postsynaptic density (GO:0014069)
5105	ZDHHC2	postsynaptic density (GO:0014069)
1058	IQSEC1	postsynaptic density, intracellular component (GO:0099092)
3197	RPL7	postsynaptic ribosome
5031	DDN	presynapse (GO:0098793)
3576	RPL7	presynaptic ribosome
628	RPL7	synapse (GO:0045202)
1661	FGB	synapse (GO:0045202)
2204	LAMA2	synaptic cleft (GO:0043083)
2353	NPTX1	synaptic cleft (GO:0043083)
Biological Process annotations
View annotation	Human gene(s)	Ontology term
766	CTTN	modification of postsynaptic actin cytoskeleton (GO:0098885)
1005	CTTN	modification of postsynaptic actin cytoskeleton (GO:0098885)
3712	CTTN	modification of postsynaptic structure (GO:0099010)
5037	TRPC1	modulation of chemical synaptic transmission (GO:0050804)
2354	NPTX1	neurotransmitter receptor localization to postsynaptic specialization membrane (GO:0099645)
2355	NPTX1	postsynaptic density assembly (GO:0097107)
3725	IQSEC1	postsynaptic modulation of chemical synaptic transmission (GO:0099170)
1768	NPTX1	regulation of postsynaptic neurotransmitter receptor activity (GO:0098962)
5106	ZDHHC2	regulation of postsynaptic neurotransmitter receptor diffusion trapping (GO:0150054)
1060	IQSEC1	regulation of postsynaptic neurotransmitter receptor endocytosis (GO:0099149)
746	CPLX3	regulation of synaptic vesicle fusion to presynaptic active zone membrane (GO:0031630)
5301	CADM3	synapse adhesion between pre- and post-synapse (GO:0099560)
3626	RPL7	translation at postsynapse (GO:0140242)
3527	RPL7	translation at presynapse (GO:0140236)
2260	GABRD	transmitter-gated ion channel activity involved in regulation of postsynaptic membrane potential (GO:1904315)

### Sheet: M2145T down
Cellular Component ontology terms
Ontology term	Gene count	p-value	q-value
synapse	11	1.17e-12	1.17e-11
postsynapse	8	6.32e-09	3.16e-08
postsynaptic specialization	3	0.00177	0.00406
postsynaptic endosome membrane	1	0.00244	0.00406
postsynaptic specialization membrane of symmetric synapse	1	0.00122	0.00406
integral component of postsynaptic density membrane	2	0.00213	0.00406
integral component of synaptic membrane	1	0.0121	0.0173
synaptic cleft	1	0.0139	0.0174
presynaptic cytosol	1	0.0324	0.0324
postsynaptic cytosol	1	0.0313	0.0324
Biological Process ontology terms
Ontology term	Gene count	p-value	q-value
process in the synapse	9	6.82e-10	1.09e-08
synapse organization	5	3.05e-06	1.62e-05
synapse assembly	4	2.22e-06	1.62e-05
regulation of synapse assembly	3	4.11e-05	0.000165
regulation of presynapse assembly	2	0.000177	0.000565
neurotransmitter receptor transport postsynaptic membrane to endosome	1	0.00183	0.00487
regulation of postsynaptic membrane neurotransmitter receptor levels	2	0.00454	0.00973
trans-synaptic signaling, modulating synaptic transmission	1	0.00487	0.00973
trans-synaptic signaling	2	0.0073	0.013
synaptic vesicle endosomal processing	1	0.0085	0.0136
regulation protein catabolic process at postsynapse	1	0.00971	0.0141
regulation of modification of postsynaptic structure	1	0.0121	0.0157
regulation of postsynaptic density assembly	1	0.0127	0.0157
regulation of neurotransmitter receptor localization to postsynaptic specialization membrane	1	0.0199	0.0219
postsynaptic modulation of chemical synaptic transmission	1	0.0205	0.0219
regulation of postsynapse assembly	1	0.0377	0.0377
Cellular Component annotations
View annotation	Human gene(s)	Ontology term
2665	SORCS3	integral component of postsynaptic density membrane (GO:0099061)
2822	CLSTN3	integral component of postsynaptic density membrane (GO:0099061)
2824	CLSTN3	integral component of postsynaptic density membrane (GO:0099061)
1144	SYT3	integral component of synaptic membrane (GO:0099699)
4542	SYT3	postsynapse (GO:0098794)
4563	TRAF6	postsynapse (GO:0098794)
5047	PDXP	postsynapse (GO:0098794)
5544	UBE3B	postsynapse (GO:0098794)
5120	SENP7	postsynaptic cytosol (GO:0099524)
5097	MKLN1	postsynaptic endosome membrane (GO:0098895)
5095	MKLN1	postsynaptic specialization membrane of symmetric synapse (GO:0099164)
5119	SENP7	presynaptic cytosol (GO:0099523)
64	PPM1H	synapse (GO:0045202)
4150	TBC1D24	synapse (GO:0045202)
1654	CBLN1	synaptic cleft (GO:0043083)
Biological Process annotations
View annotation	Human gene(s)	Ontology term
5096	MKLN1	neurotransmitter receptor transport postsynaptic membrane to endosome (GO:0098968)
2666	SORCS3	postsynaptic modulation of chemical synaptic transmission (GO:0099170)
5048	PDXP	regulation of modification of postsynaptic structure (GO:0099159)
4898	TRAF6	regulation of neurotransmitter receptor localization to postsynaptic specialization membrane (GO:0098696)
5545	UBE3B	regulation of postsynapse assembly (GO:0150052)
1931	CBLN1	regulation of postsynaptic density assembly (GO:0099151)
4543	SYT3	regulation of postsynaptic membrane neurotransmitter receptor levels (GO:0099072)
1899	CBLN1	regulation of presynapse assembly (GO:1905606)
1930	CBLN1	regulation of presynapse assembly (GO:1905606)
2821	CLSTN3	regulation of presynapse assembly (GO:1905606)
5358	TRAF6	regulation protein catabolic process at postsynapse (GO:0140252)
4899	TRAF6	synapse assembly (GO:0007416)
4151	TBC1D24	synaptic vesicle endosomal processing (GO:0099532)
4993	CBLN1	trans-synaptic signaling, modulating synaptic transmission (GO:0099550)

### Sheet: M2145T up
Cellular Component ontology terms
Ontology term	Gene count	p-value	q-value
synapse	18	3.09e-20	4.94e-19
postsynapse	12	4.16e-12	3.32e-11
presynapse	11	7.17e-12	3.83e-11
integral component of presynaptic membrane	5	1.72e-07	6.88e-07
postsynaptic actin cytoskeleton	2	0.000235	0.000626
integral component of postsynaptic membrane	3	0.000228	0.000626
integral component of synaptic vesicle membrane	2	0.00155	0.00355
postsynaptic Golgi apparatus	1	0.00498	0.00995
postsynaptic specialization	3	0.00776	0.0138
postsynaptic specialization, intracellular component	1	0.0119	0.019
presynaptic ribosome	1	0.0516	0.0589
postsynaptic cytosol	1	0.0506	0.0589
postsynaptic density	2	0.0467	0.0589
integral component of presynaptic active zone membrane	1	0.0516	0.0589
postsynaptic ribosome	1	0.0685	0.0731
integral component of postsynaptic density membrane	1	0.1078	0.1078
Cellular Component annotations
View annotation	Human gene(s)	Ontology term
3750	STX1A	integral component of postsynaptic density membrane (GO:0099061)
181	KCNC1	integral component of postsynaptic membrane (GO:0099055)
1480	HTR2A	integral component of postsynaptic membrane (GO:0099055)
2136	DAGLA	integral component of postsynaptic membrane (GO:0099055)
5168	DAGLA	integral component of postsynaptic membrane (GO:0099055)
3749	STX1A	integral component of presynaptic active zone membrane (GO:0099059)
15	KCNC1	integral component of presynaptic membrane (GO:0099056)
178	KCNC1	integral component of presynaptic membrane (GO:0099056)
236	CADM3	integral component of presynaptic membrane (GO:0099056)
1163	STX1A	integral component of presynaptic membrane (GO:0099056)
1481	HTR2A	integral component of presynaptic membrane (GO:0099056)
4189	CNTNAP2	integral component of presynaptic membrane (GO:0099056)
303	SCAMP1	integral component of synaptic vesicle membrane (GO:0030285)
573	SCAMP1	integral component of synaptic vesicle membrane (GO:0030285)
1162	STX1A	integral component of synaptic vesicle membrane (GO:0030285)
1246	STX1A	integral component of synaptic vesicle membrane (GO:0030285)
3789	STX1A	integral component of synaptic vesicle membrane (GO:0030285)
3710	CTTN	postsynapse (GO:0098794)
5032	DDN	postsynapse (GO:0098794)
223	CTTN	postsynaptic actin cytoskeleton (GO:0098871)
995	CTTN	postsynaptic actin cytoskeleton (GO:0098871)
3056	KPTN	postsynaptic actin cytoskeleton (GO:0098871)
4628	KIF5B	postsynaptic cytosol (GO:0099524)
4629	KIF5B	postsynaptic cytosol (GO:0099524)
1665	PLEKHA5	postsynaptic density (GO:0014069)
4782	ZDHHC17	postsynaptic Golgi apparatus (GO:0150051)
3215	RPS10	postsynaptic ribosome
3814	AKAP1	postsynaptic specialization, intracellular component (GO:0099091)
4000	NECAP1	presynapse (GO:0098793)
4166	GAP43	presynapse (GO:0098793)
4600	MAP1LC3B	presynapse (GO:0098793)
5031	DDN	presynapse (GO:0098793)
3582	RPS10	presynaptic ribosome
3204	RPS10	synapse (GO:0045202)
Biological Process annotations
View annotation	Human gene(s)	Ontology term
766	CTTN	modification of postsynaptic actin cytoskeleton (GO:0098885)
1005	CTTN	modification of postsynaptic actin cytoskeleton (GO:0098885)
3712	CTTN	modification of postsynaptic structure (GO:0099010)
3999	NECAP1	presynaptic endocytosis (GO:0140238)
1483	HTR2A	presynaptic modulation of chemical synaptic transmission (GO:0099171)
4676	KIF5B	regulation of modification of synapse structure, modulating synaptic transmission (GO:0098987)
4783	ZDHHC17	regulation of modification of synapse structure, modulating synaptic transmission (GO:0098987)
4191	CNTNAP2	regulation of postsynaptic membrane neurotransmitter receptor levels (GO:0099072)
1720	GAP43	regulation of postsynaptic specialization assembly (GO:0099150)
2114	DAGLA	retrograde trans-synaptic signaling by endocannabinoid (GO:0098921)
5301	CADM3	synapse adhesion between pre- and post-synapse (GO:0099560)
1160	STX1A	synaptic vesicle exocytosis (GO:0016079)
1247	STX1A	synaptic vesicle exocytosis (GO:0016079)
3632	RPS10	translation at postsynapse (GO:0140242)
3533	RPS10	translation at presynapse (GO:0140236)
172	KCNC1	voltage-gated ion channel activity involved in regulation of presynaptic membrane potential (GO:0099508)
